# Key Genetic Determinants Driving Esophageal Squamous Cell Carcinoma Initiation and Immune Evasion

**DOI:** 10.1101/2022.10.13.512143

**Authors:** Kyung-Pil Ko, Yuanjian Huang, Shengzhe Zhang, Gengyi Zou, Bongjun Kim, Jie Zhang, Sohee Jun, Cecilia Martin, Karen J. Dunbar, Gizem Efe, Anil K. Rustgi, Hiroshi Nakagawa, Jae-Il Park

## Abstract

**Background and aims:** Despite recent progress in identifying aberrant genetic and epigenetic alterations in esophageal squamous cell carcinoma (ESCC), the mechanism of ESCC initiation remains unknown.

**Methods:** Using CRISPR/Cas 9-based genetic ablation, we targeted 9 genes (*TP53*, *CDKN2A*, *NOTCH1*, *NOTCH3*, *KMT2D*, *KMT2C*, *FAT1*, *FAT4*, and *AJUBA*) in murine esophageal organoids (EOs). Transcriptomic phenotypes of organoids and chemokine released by organoids were analyzed by single-cell RNA sequencing (scRNA-seq). Tumorigenicity and immune evasion of organoids were monitored by allograft transplantation. Human ESCC scRNA-seq datasets were analyzed to classify patients and find subsets relevant to organoid models and immune evasion.

**Results:** We established 32 genetically engineered EOs and identified key genetic determinants that drive ESCC initiation. A single-cell transcriptomic analysis uncovered that *Trp53*, *Cdkn2a*, and *Notch1* (PCN) triple-knockout (KO) induces neoplastic features of ESCC by generating cell lineage heterogeneity and high cell plasticity. *PCN* KO also generates an immunosuppressive niche enriched with exhausted T cells and M2 macrophages via the CCL2-CCR2 axis. Mechanistically, *CDKN2A* inactivation transactivates *CCL2* via NF-κB. Moreover, comparative single-cell transcriptomic analyses stratified ESCC patients and identified a specific subtype recapitulating the PCN-type ESCC signatures, including the high expression of CCL2 and CD274/PD-L1.

**Conclusions:** Our study unveils that loss of *TP53*, *CDKN2A*, and *NOTCH1* induces esophageal neoplasia and immune evasion for ESCC initiation and proposes the CCL2 blockade as a viable option for targeting PCN-type ESCC.
