## Supplementary Table 1. Primer information for "Key Genetic Determinants Driving Esophageal Squamous Cell Carcinoma Initiation and Immune Evasion"

### Sheet: genomic DNA primers
Genomic DNA primers			cDNA primers for qPCR			ChIP qPCR primers
Gene	Trp53		Gene	Ccl2		ChIP qPCR primers
Trp53-flox Forward 5'-3'	GGTTAAACCCAGCTTGACCA		Forward 5'-3'	TTAAAAACCTGGATCGGAACCAA		Region 1	Primer-F	agaatggggagtaacagcatct
Trp53-flox Reverse 5'-3'	GGAGGCAGAGACAGTTGGAG		Reverse 5'-3'	GCATTAGCTTCAGATTTACGGGT			Primer-R	tgagctcatggtgcagaagaaat
						Region 2	Primer-F	aactactgcctccaatcctga
Gene	Cdkn2a		Gene	mHprt1			Primer-R	ttgggaccctccttttgttca
Forward 5'-3'	CTGCTCAACTACGGTGCAGA		Forward 5'-3'	ACCCTTTCCAAATCCTCAGC		Region 3	Primer-F	tgcatctcagtcaggaaaggc
Reverse 5'-3'	CCAGCGGAACGCAAATATCG		Reverse 5'-3'	GTTATGGCGACCCGCAG			Primer-R	gggctttctgtagcatgaacaa
						Negative control	Primer-F	agcatccagttagcagacgaaa
Gene	Kmt2d						Primer-R	cagaggtgtcttccgagcc
Forward 5'-3'	CTGTCTTGCTTTCTCGCTCC
Reverse 5'-3'	ACTCCATCAACGAGGTGGAC
Gene	Kmt2c
Forward 5'-3'	ACTGTGCAGTGTGTGACAGC
Reverse 5'-3'	ACGTAACAGCAGGTCTCACT
Gene	Notch1
Forward 5'-3'	CCTCAGCACACCGTGTAAGA
Reverse 5'-3'	GCGGCACTTGTACTCTGTGA
Gene	Notch3
Forward 5'-3'	GTCTGTCTGGCACGAGTGTT
Reverse 5'-3'	ACAACGACAGGAGAATCGGG
Gene	Fat1
Forward 5'-3'	GATGTTGGTGTTGGGAAGTGC
Reverse 5'-3'	GATGTTGGTGTTGGGAAGTGC
Gene	Fat4
Forward 5'-3'	GCGTCAGGTCATTCTGGACA
Reverse 5'-3'	AGGTGATGTCCAGCCGAAAG
Gene	Ajuba
Forward 5'-3'	GAGAGCCGTCACTCGTACC
Reverse 5'-3'	AGACTCCTCCAGACCCGAC
