## Supplementary Table 2. single guide RNA_sequences of genes for "Key Genetic Determinants Driving Esophageal Squamous Cell Carcinoma Initiation and Immune Evasion"

### Sheet: guide RNA sequence
Gene	gRNA without PAM sequence
	gRNA sequence #1	gRNA sequence #2	gRNA sequence #3
Cdkn2a​	GGAAGGCTTCCTGGACACGC​	GACTTTTCAGGTGATGATGA​	GCAGCTCTTCTGCTCAACTA​
Kmt2d​	TGCTCGGCAACAGACGTGAC​	ACTGCCAACTGGCACGCTTG​	CAGAGAGCACAACGCCGTGC​
Kmt2c​	GTTACTCCACTAAAGCGTGC​	GGACCAGGCGGGCAAGTTAT​	GCACACGATCTAGTACTCAG​
Notch1	TGCCACCATGGTCCACAACG	ACGTTGACGCACACCACCGG	TGCCACGTTGTGGACCATGG
Notch3	TCTTCCCACAGGTGCCTGCC	GCTCACCCACCCAGCCTGGC	CACCGCTCACCCACCCAGCC
Fat1​	GTGCCACGGATGCGGACATT​	CTACATCTTAGACCCCTCGT​	CCATTACACGCTGATCGTCA​
Fat4​	CATCGTCAGCGGCAACGAGG​	TTGAAGGTGACCACGATCGA​	CCGGTAACGGATGTCTGCAT​
Ajuba​	CCCGGACGACACTCGGTTAC​	TGGGCTACGACCAGCGCCAC​	CAAGGGACGCTTAAGCGGGT​
Ccl2	CAACACGTGGATGCTCCAGC	GATGATCCCAATGAGTAGGC	GGTCTGTGCTGACCCCAAGA
