## Supplementary Table 3. Single-cell datasets information for "Key Genetic Determinants Driving Esophageal Squamous Cell Carcinoma Initiation and Immune Evasion"

### Sheet: Sheet1
Mouse datasets
Study	Tissue	Description	Cell type summary	Technology
Mouse
This study	esophageal organoid	Samples were collected at day 8 of organoid culture	epithelial cells	10x Genomics Chromium Single Cell 3' Chemistry
Yao et al., Nature Communications, 2020	esophagus	mice were exposed to 4-NQO containing water for 16 weeks and then 4-NQO is deprived. Samples were collected at 0 (Normal), 12 (Inflammation), 20 (Hyperplasia), 22 (Dysplasia), 24 (CIS), and 26 (Invasive cancer) weeks.	Immune cells and non-immune cells were sorted using Cd45 antibody before library preparation	10x Genomics Chromium Single Cell 5′ Chemistry
Human datasets
Study	Region	Description	Cell type summary	Technology
Human
Dinh et al., Nature Communications, 202035	esophageal squmous cell carcinoma	ESCC cells from 11 patients	Tumor cells and immune cells were collected together	10x Genomics Chromium Single Cell 3' Chemistry
Zhang et al., Nature Communication, 202111	esophageal squamous cell carcinoma	ESCC cells from 60 patients (58 patients datasets were readable)	Tumor cells were sorted by collecting Cd45- cells	10x Genomics Chromium Single Cell 5′ Chemistry
