## Supplementary Table 4. Patients ID and pathologic stages for "Key Genetic Determinants Driving Esophageal Squamous Cell Carcinoma Initiation and Immune Evasion"

### Sheet: Patient ID and group
Patient ID in the dataset	Name used in this study	Pathologic stage		Patient group
P1	P001	I		ESC1		ESC2		ESC3
P2	P002	I		Patient ID	pathologic Stage	Patient ID	pathologic Stage	Patient ID	pathologic Stage
P4	P004	I		P094	III	P130	II	P052	I
P5	P005	III		P061	II	P010	II	P028	III
P8	P008	III		P001	I	P030	I	P027	II
009	P009A	0		P080	III	P015	II	P012	II
P9	P009B	III		P036	II	P049	I	P026	III
P10	P010	II		P024	III	P037	III	P128	II
P11	P011	II		P042	II	P032	II	P031	I
P12	P012	II		P104	III	P020	III	P062	III
P15	P015	II		P082	I	P017	I	P054	II
P16	P016	I		P063	III	P023	III	P127	III
P17	P017	I		P056	I	P021	III	P079	I
P19	P019	II		P009A	0	P019	II	P076	I
P20	P020	III		P866	III	P084	III	P016	I
P21	P021	III		P986	I	P011	II	P002	I
P22	P022	II		P787	II	P091	II	P047	III
P23	P023	III		P836	I	P075	III	P040	III
P24	P024	III		P686	II	P009B	III	P044	III
P26	P026	III		P658	II	P065	I	P022	II
P27	P027	II		P944	III	P057	III
P28	P028	III		P087	III	P008	III
P30	P030	I		P049	I
P31	P031	I		P039	II
P32	P032	II		P126	III
P36	P036	II		P038	II
P37	P037	III		P865	III
P38	P038	II		P585	III
P39	P039	II		P846	III
P40	P040	III		P107	I
P42	P042	II		P089	III
P44	P044	III		P083	III
P47	P047	III		P074	II
P48	P048	I
P49	P049	I
P52	P052	I
P54	P054	II
P56	P056	I
P57	P057	III
P61	P061	II
P62	P062	III
P63	P063	III
P65	P065	I
P74	P074	II
P75	P075	III
P76	P076	I
P79	P079	I
P80	P080	III
P82	P082	I
P83	P083	III
P84	P084	III
P87	P087	III
P89	P089	III
P91	P091	II
P94	P094	III
P104	P104	III
P107	P107	I
P126	P126	III
P127	P127	III
P128	P128	II
P130	P130	II
585	P585	III
658	P658	II
686	P686	II
787	P787	II
836	P836	I
846	P846	III
865	P865	III
866	P866	III
944	P944	III
986	P986	I
