## Supplementary Table 5. Cell numbers of each cell type for "Key Genetic Determinants Driving Esophageal Squamous Cell Carcinoma Initiation and Immune Evasion"

### Sheet: Sheet1
dataset	class	cell type
		Proliferating	Early suprabasal	Intermediate suprabasal	Stratified
moouse organoid	WT	1521	858	859	1564
	PN	2227	916	1029	1370
	PC	2355	816	612	1049
	PCN	1784	708	705	894
dataset	cell type	class
		Normal	Inflammation	Hyperplasia	Dysplasia	CIS	Invasive cancer
4-NQO treated mouse (Epithelial cell)	Proliferating	9	107	145	69	50	326
	Basal	7	156	68	34	47	78
	Suprabasal	2	93	86	28	30	89
	Stratified	2	13	54	44	28	71
	Others	0	3	31	12	8	72
	M2 Macrophage	660	874	281	130	62	63
	T cell	377	439	319	759	556	671
	B cell	1631	1694	1396	886	2019	1167
	Macrophage	398	567	399	192	123	194
	Exhausted T cell	291	615	512	471	646	345
	MDSC	216	398	548	535	1209	838
	Cd8+ T cell	1114	140	124	358	187	249
	NK cell	263	307	180	497	350	236
	Dendritic cell	117	288	147	51	148	153
	Monocyte	140	497	479	304	434	332
	M1 Macrophage	32	69	62	37	58	89
	Neutrophil	9	17	13	1	3	9
dataset	Patient ID	Group A	Group B	Group C
human ESCC	P036	1678	0	0
	P126	399	0	0
	P038	1005	0	0
	P104	218	0	0
	P082	439	0	0
	P063	228	0	0
	P056	176	0	0
	P009A	14294	0	0
	P866	1978	0	0
	P686	2510	0	0
	P658	2323	0	0
	P787	964	0	0
	P986	797	0	0
	P585	1075	0	0
	P944	1533	0	0
	P051	427	0	0
	P087	279	0	0
	P047	3335	0	0
	P040	1794	0	0
	P044	3541	0	0
	P022	4229	0	0
	P048	0	1843	0
	P039	0	3587	0
	P127	0	1970	0
	P054	0	1650	0
	P016	0	4061	0
	P002	0	3363	0
	P128	0	1000	0
	P031	0	2812	0
	P026	0	1749	0
	P012	0	1551	0
	P027	0	2996	0
	P079	0	2214	0
	P076	0	2388	0
	P052	0	1916	0
	P028	0	2045	0
	P080	0	609	0
	P062	0	1178	0
	P846	0	3926	0
	P181	0	418	0
	P107	0	934	0
	P089	0	294	0
	P083	0	1059	0
	P074	0	917	0
	P130	0	0	999
	P010	0	0	2199
	P030	0	0	1442
	P015	0	0	2120
	P049	0	0	891
	P037	0	0	1255
	P032	0	0	2846
	P075	0	0	1051
	P009B	0	0	3523
	P021	0	0	2793
	P019	0	0	871
	P084	0	0	1343
	P011	0	0	1200
	P091	0	0	733
	P065	0	0	1864
	P057	0	0	2018
	P008	0	0	3693
	P042	0	0	2992
	P024	0	0	4457
	P020	0	0	1858
	P017	0	0	810
	P023	0	0	2389
	P094	0	0	327
	P061	0	0	1408
	P001	0	0	1003
